# Heme’s relevance genuine? Re-visiting the roles of TANGO2 homologs including HRG-9 and HRG-10 in *C. elegans*

**DOI:** 10.1101/2023.11.29.569072

**Authors:** Sarah E. Sandkuhler, Kayla S. Youngs, O. Gottipalli, Laura Owlett, Monica B. Bandora, Aaliya Naaz, Euri S. Kim, Lili Wang, Andrew P. Wojtovich, Vandana A. Gupta, Michael Sacher, Samuel J. Mackenzie

**Affiliations:** Department of Pathology, University of Rochester Medical Center, Rochester, NY; Department of Neurology, University of Rochester Medical Center, Rochester, NY; Emory University, Atlanta, GA; Morgan State University, Baltimore, MD; Department of Biology, Concordia University, Montreal, Canada; Department of Medicine, Brigham and Women’s Hospital Harvard Medical School, Boston, MA; Department of Pharmacology, Vanderbilt University, Nashville, TN; Department of Anesthesiology and Perioperative Medicine, University of Rochester Medical Center, Rochester, NY; Department of Anatomy and Cell Biology, McGill University, Montreal, Canada

## Abstract

Mutations in the *TANGO2* gene are associated with a severe neurometabolic disorder in humans, often presenting with life-threatening metabolic crisis. However, the function of TANGO2 protein remains unknown. It has recently been proposed that TANGO2 transports heme within and between cells, from areas with high heme concentrations to those with lower concentrations. Here, we demonstrate that prior heme-related observations in *Caenorhabditis elegans* lacking TANGO2 homologs HRG-9 and HRG-10 may be better explained by a previously unreported metabolic phenotype, characterized by reduced feeding, decreased lifespan and brood sizes, and poor motility. We also show that several genes not implicated in heme transport are upregulated in the low heme state and conversely demonstrate that *hrg-9* in particular is highly responsive to oxidative stress, independent of heme status. Collectively, these data implicate bioenergetic failure and oxidative stress as potential factors in the pathophysiology of TANGO2 deficiency, in alignment with observations from human patients. Our group performed several experiments in yeast and zebrafish deficient in TANGO2 homologs and was unable to replicate prior findings from these models. Overall, we believe there is insufficient evidence to support heme transport as the primary function for TANGO2.

**Impact statement:** Cross-species examination of TANGO2 homologs demonstrates that phenotypes previously attributed to altered heme trafficking may instead reflect broader disturbances in mitochondrial function and cellular homeostasis.
