## Extended Data for "Heme’s relevance genuine? Re-visiting the roles of TANGO2 homologs including HRG-9 and HRG-10 in *C. elegans*"

### Sheet: GaPP Survival
eat2	Alive	Dead	Total	% Survival			DKO	Alive	Dead	Total	% Survival			N2	Alive	Dead	Total	% Survival
1 uM eat 2	34	1	35	97.1429			1 uM DKO	28	1	29	96.5517			1 uM N2	53	12	65	81.5385
1 uM eat 2	10	0	10	100			1 uM DKO	26	2	28	92.8571			1 uM N2	83	4	87	95.4023
1 uM eat 2	35	0	35	100			1 uM DKO	67	1	68	98.5294			1 uM N2	89	9	98	90.8163
1 uM eat 2	38	1	39	97.4359			1 uM DKO	24	32	56	42.8571			1 uM N2	108	22	130	83.0769
1 uM eat 2	25	4	29	86.2069			1 uM DKO	57	9	66	86.3636			1 uM N2	84	16	100	84
1 uM eat 2	29	0	29	100			1 uM DKO	64	3	67	95.5224			1 uM N2	89	16	105	84.7619
1 uM eat 2	47	3	50	94			1 uM DKO	3	2	5	60			1 uM N2	98	9	107	91.5888
1 uM eat 2	24	0	24	100			1 uM DKO	61	3	64	95.3125			1 uM N2	112	9	121	92.562
Total	242	9	251	96.4143			1 uM DKO	15	0	15	100			1 uM N2	104	13	117	88.8889
2 uM eat 2	14	0	14	100			Total	345	53	398	86.6834			Total	820	110	930	88.172
2 uM eat 2	32	3	35	91.4286			2 uM DKO	62	21	83	74.6988			2 uM N2	72	29	101	71.2871
2 uM eat 2	24	4	28	85.7143			2 uM DKO	24	11	35	68.5714			2 uM N2	0	103	103	0
2 uM eat 2	30	2	32	93.75			2 uM DKO	42	9	51	82.3529			2 uM N2	100	36	136	73.5294
2 uM eat 2	26	2	28	92.8571			2 uM DKO	19	12	31	61.2903			2 uM N2	131	27	158	82.9114
2 uM eat 2	34	2	36	94.4444			2 uM DKO	81	4	85	95.2941			2 uM N2	71	22	93	76.3441
2 uM eat 2	18	0	18	100			2 uM DKO	27	7	34	79.4118			2 uM N2	66	64	130	50.7692
2 uM eat 2	34	1	35	97.1429			2 uM DKO	21	26	47	44.6809			2 uM N2	52	48	100	52
Total	212	14	226	93.8053			2 uM DKO	24	4	28	85.7143			2 uM N2	46	39	85	54.1176
5 uM eat 2	4	7	11	36.3636			Total	300	94	394	76.1421			Total	538	368	906	59.3819
5 uM eat 2	3	3	6	50			5 uM DKO	25	50	75	33.3333			5 uM N2	0	100	100	0
5 uM eat 2	2	3	5	40			5 uM DKO	14	17	31	45.1613			5 uM N2	5	24	29	17.2414
5 uM eat 2	7	15	22	31.8182			5 uM DKO	17	23	40	42.5			5 uM N2	0	109	109	0
5 uM eat 2	2	14	16	12.5			5 uM DKO	1	14	15	6.66667			5 uM N2	50	54	104	48.0769
5 uM eat 2	0	0	0	#DIV/0!			5 uM DKO	10	10	20	50			5 uM N2	26	63	89	29.2135
5 uM eat 2	2	6	8	25			5 uM DKO	6	7	13	46.1538			5 uM N2	9	26	35	25.7143
5 uM eat 2	1	3	4	25			5 uM DKO	12	21	33	36.3636			5 uM N2	18	78	96	18.75
Total	21	51	72	29.1667			5 uM DKO	2	10	12	16.6667			5 uM N2	3	47	50	6
10 uM eat 2	1	3	4	25			Total	87	152	239	36.4017			Total	111	501	612	18.1373
10 uM eat 2	1	3	4	25			10 uM DKO	3	9	12	25			10 uM N2	3	56	59	5.08475
10 uM eat 2	0	8	8	0			10 uM DKO	0	10	10	0			10 uM N2	0	89	89	0
10 uM eat 2	0	16	16	0			10 uM DKO	0	14	14	0			10 uM N2	0	38	38	0
10 uM eat 2	0	4	4	0			10 uM DKO	2	2	4	50			10 uM N2	2	79	81	2.46914
10 uM eat 2	0	10	10	0			10 uM DKO	0	13	13	0			10 uM N2	3	77	81	3.7037
10 uM eat 2	0	8	8	0			10 uM DKO	0	5	5	0			10 uM N2	0	79	79	0
10 uM eat 2	0	1	1	0			10 uM DKO	0	9	9	0			10 uM N2	1	54	55	1.81818
Total	2	53	55	3.63636			10 uM DKO	0	3	3	0			10 uM N2	0	2	2	0
							Total	5	65	70	7.14286			Total	9	474	484	1.8595

### Sheet: Axenic Media ZnMP Data
N2 + ZnMP	Fluorescence intensity (AU)			DKO + ZnMP	Fluorescence intensity (AU)
1	64.995			1	126.961
3	54.779			2	112.295
4	57.713			4	132.622
5	51.638			5	99.35
6	110.327			6	86.253
7	101.911			7	101.187
8	145.043			8	105.67
9	89.69			9	84.157
				10	64.463
				11	84.452
N2- no ZnMP	Fluorescence intensity (AU)
1	6.015
2	5.527			DKO- no ZnMP	Fluorescence intensity (AU)
3	10.196			1	14.566
4	6.92			2	26.297
5	6.348			3	14.697
6	6.233			4	17.564
7	9.206			5	30.65
8	8.528			6	35.34
9	6.724			7	33.511
10	6.57
11	6.811
12	9.074
13	4.6
14	4.872
15	6.515
16	5.636
18	6.751
19	6.566
20	7.565

### Sheet: Pharyngeal Pumping
N2	DKO	eat-2
240	230	2.857
266	245	0
252.787	186.66	80
287.2	205.57	0
286.22	250	34.12
239	201	76
253	221	57
273	229	55
258	222	83
238	170	70
249	189	73
205	195	76
231	190	0
220	208	61
260	195	68

### Sheet: Lawn Assay
N2
After 24 hours round 1				After 24 hrs round 2				After 24 hrs round 3
	On Lawn	Off Lawn	Missing		On	Off	MIA		On	Off	MIA
Plate 1	20	0	0		19	1	0		18	2	0
Plate 2	20	0	0		20	0	0		19	1	0
Plate 3	20	0	0		20	0	0		20	0	0
DKO
After 24 hours round 1				After 24 hrs round 2				After 24 hrs round 3
	On Lawn	Off Lawn	Missing		On	Off	MIA		On	Off	MIA
Plate 1	7	8	5		11	5	4		15	2	3
Plate 2	10	6	4		9	3	8		8	6	6
Plate 3	9	2	9		12	2	6		12	4	4

### Sheet: Brood Size
N2-24 hours	DKO-24 hours	N2 total	DKO total
116	36	244	113
116	65	293	1
98	62	279	82
107	81	294	121
163	2	243	89
110	6
109	29
97	45
92

### Sheet: ZnMP Data
N2 Fed	N2 Starved	N2 Fed + ZnMP	N2 Starved + ZnMP	DKO Fed	DKO Starved	DKO Fed + ZnMP	DKO Starved + ZnMP	eat-2 Fed +ZnMP	eat-2 Starved + ZnMP
7.40742	30.8597	138.347	159.557	7.78385	4.14987	46.4054	120.16	45.4373	12.5267
36.1709	95.2342	104.92	142.109	13.4218	5.59819	49.4649	46.3189	113.38	52.5765
4.92233	71.1332	150.302	103.051	6.10539	19.6163	48.9607	132.669	17.3732	24.4821
5.76101	37.937	104.979	48.6742	10.4673	7.62626	80.6573	84.7362	22.9591	15.5022
6.75011	18.0249	132.139	52.2684	5.64233	25.6023	75.2233	112.243	22.1544	3.85439
24.3814	9.99244	164.983	87.2112	5.34629	5.3478	82.4959	176.181	39.6738	26.5937
7.77363	5.79097	127.901	103.328	7.47366	4.57103	90.3864	153.29	84.7224	61.4409
16.1058	4.5534	65.8417	58.0822	9.17342	9.15893	80.8032	126.919	62.7511	101.834
45.9264	13.4803	60.8909	97.9351	5.17395	15.4272	72.7045	43.1187	57.6027	30.9248
7.60204	7.38693	43.41	55.9095	8.92438	26.0359	46.2597	55.4345	37.9899	9.58192
4.38569	7.36924	45.7679	81.8879	5.52739	22.3484	67.0805	100.818	31.4673	6.41315
4.14707	7.11029	69.9279	63.2709	4.97961	17.2966	74.0936	91.1145	26.4209	249.776
8.5119	8.71264	52.0501	96.4937	5.0278	13.378	28.7889	102.937		61.188
6.13151	6.4521	64.689	90.86	4.0659	24.908	65.2814	51.7525
6.42737		67.5271	55.3371	8.53721
3.60753		94.2096	66.6065
4.13085
5.49843

### Sheet: RT-qPCR
Condition	Gene	Run	Cq	Average Cq	Delta Cq	Avg Cq (ref genes)	Delta Delta	Fold change
Fed	PMP2	A1	20.7195	20.8989		19.7908
Fed	PMP2	A2	21.1392
Fed	PMP2	A3	20.838							HRG-9	HRG-10
Fed	ACT	A1	17.5393	18.6828					Fed	1	1
Fed	ACT	A2	20.2857						Fed	1	1
Fed	ACT	A3	18.2233						Fed	1	1
Fed	HRG-9	A1	27.2168	28.0847	8.29381				Starved	20.8883	0.643086
Fed	HRG-9	A2	28.3878						Starved	0.032512	0.00256011
Fed	HRG-9	A3	28.6494						Starved	1.48988	14.3723
Fed	HRG-10	A1	26.4035	30.3369	10.5461				Heat	0.484068	0.715537
Fed	HRG-10	A2	32.3956						Heat	6.13879e-05	2.40718e-05
Fed	HRG-10	A3	32.2117						Heat	20.8005	364.101
Starved	PMP2	A1	26.1576	28.2046		25.4834			Paraquat	6.26117	10.6465
Starved	PMP2	A2	32.7473						Paraquat	9.09349e-06	2.38801e-05
Starved	PMP2	A3	25.7091						Paraquat	19.6468	20.2091
Starved	ACT	A1	23.3437	22.7622
Starved	ACT	A2	20.2627
Starved	ACT	A3	24.6801
Starved	HRG-9	A1	28.3557	29.3926	3.90919		-4.38462	20.8883
Starved	HRG-9	A2	29.2659
Starved	HRG-9	A3	30.5561
Starved	HRG-10	A1		36.6664	11.183		0.636916	0.643086
Starved	HRG-10	A2	36.6664
Starved	HRG-10	A3
Heat	PMP2	A1	26.5802	27.0795		23.9404
Heat	PMP2	A2	26.6024
Heat	PMP2	A3	28.0558
Heat	ACT	A1	21.016	20.8012
Heat	ACT	A2	19.161
Heat	ACT	A3	22.2268
Heat	HRG-9	A1	33.6748	33.2809	9.34053		1.04672	0.484068
Heat	HRG-9	A2	31.0276
Heat	HRG-9	A3	35.1403
Heat	HRG-10	A1		34.9693	11.029		0.482902	0.715537
Heat	HRG-10	A2	38.0257
Heat	HRG-10	A3	31.913
Paraquat	PMP2	A1	24.2062	28.533		23.7547
Paraquat	PMP2	A2	32.9461
Paraquat	PMP2	A3	28.4468
Paraquat	ACT	A1	18.402	18.9764
Paraquat	ACT	A2	20.2606
Paraquat	ACT	A3	18.2666
Paraquat	HRG-9	A1	27.5477	29.4021	5.64738		-2.64643	6.26117
Paraquat	HRG-9	A2	30.3679
Paraquat	HRG-9	A3	30.2907
Paraquat	HRG-10	A1	29.693	30.8885	7.13377		-3.41231	10.6465
Paraquat	HRG-10	A2	32.0839
Paraquat	HRG-10	A3
Fed	PMP2	B1	33.9806	34.8786		29.4322
Fed	PMP2	B2	33.9234
Fed	PMP2	B3	36.7317
Fed	ACT	B1	23.1757	23.9859
Fed	ACT	B2	22.5364
Fed	ACT	B3	26.2455
Fed	HRG-9	B1	30.1781	28.7738	-0.658396
Fed	HRG-9	B2	26.9628
Fed	HRG-9	B3	29.1806
Fed	HRG-10	B1	32.0663	31.7202	2.28798
Fed	HRG-10	B2	28.0044
Fed	HRG-10	B3	35.0899
Starved	PMP2	B1	32.0008	26.8334		22.8403
Starved	PMP2	B2	25.7271
Starved	PMP2	B3	22.7722
Starved	ACT	B1	19.9683	18.8472
Starved	ACT	B2	18.7265
Starved	ACT	B3	17.8466
Starved	HRG-9	B1	27.3214	27.1248	4.28449		4.94288	0.032512
Starved	HRG-9	B2	26.6045
Starved	HRG-9	B3	27.4484
Starved	HRG-10	B1		33.7378	10.8976		8.60958	0.00256011
Starved	HRG-10	B2	32.1913
Starved	HRG-10	B3	35.2843
Heat	PMP2	B1	25.717	25.2052		20.6827
Heat	PMP2	B2	25.1704
Heat	PMP2	B3	24.7281
Heat	ACT	B1	16.5649	16.1601
Heat	ACT	B2	16.3026
Heat	ACT	B3	15.613
Heat	HRG-9	B1	27.5123	27.3736	6.69096		13.9917	6.13879e-05
Heat	HRG-9	B2	27.2503
Heat	HRG-9	B3	27.3582
Heat	HRG-10	B1	26.61	26.023	5.34035		15.3423	2.40718e-05
Heat	HRG-10	B2	25.9536
Heat	HRG-10	B3	25.5054
Paraquat	PMP2	B1	22.3419	22.1415		19.4958
Paraquat	PMP2	B2	22.0524
Paraquat	PMP2	B3	22.0301
Paraquat	ACT	B1	17.0349	16.8502
Paraquat	ACT	B2	16.8542
Paraquat	ACT	B3	16.6615
Paraquat	HRG-9	B1	22.1622	22.245	2.74911		16.7467	9.09349e-06
Paraquat	HRG-9	B2	22.299
Paraquat	HRG-9	B3	22.2736
Paraquat	HRG-10	B1	23.4764	23.6379	4.14201		15.3538	2.38801e-05
Paraquat	HRG-10	B2	23.6198
Paraquat	HRG-10	B3	23.8174
Fed	PMP2	C1	20.4334	20.1081		19.3319
Fed	PMP2	C2	19.7761
Fed	PMP2	C3	20.1148
Fed	ACT	C1	18.5789	18.5557
Fed	ACT	C2	19.702
Fed	ACT	C3	17.3862
Fed	HRG-9	C1	25.0224	24.6155	5.28366
Fed	HRG-9	C2	24.3185
Fed	HRG-9	C3	24.5057
Fed	HRG-10	C1	26.5623	26.0062	6.67428
Fed	HRG-10	C2	24.5539
Fed	HRG-10	C3	26.9023
Starved	PMP2	C1	21.6385	22.4534		20.7207
Starved	PMP2	C2	22.2416
Starved	PMP2	C3	23.48
Starved	ACT	C1	19.0508	18.988
Starved	ACT	C2	19.4612
Starved	ACT	C3	18.4521
Starved	HRG-9	C1	23.4685	25.4292	4.70846		-0.575198	1.48988
Starved	HRG-9	C2	27.1881
Starved	HRG-9	C3	25.6309
Starved	HRG-10	C1	22.2551	23.5498	2.82906		-3.84521	14.3723
Starved	HRG-10	C2	22.5116
Starved	HRG-10	C3	25.8825
Heat	PMP2	C1	26.6403	29.6216		25.1016
Heat	PMP2	C2	30.0264
Heat	PMP2	C3	32.1979
Heat	ACT	C1	19.4157	20.5817
Heat	ACT	C2	21.5782
Heat	ACT	C3	20.7512
Heat	HRG-9	C1	26.3581	26.0068	0.905112		-4.37854	20.8005
Heat	HRG-9	C2	26.0001
Heat	HRG-9	C3	25.662
Heat	HRG-10	C1	23.0929	23.2677	-1.83392		-8.5082	364.101
Heat	HRG-10	C2	23.588
Heat	HRG-10	C3	23.1222
Paraquat	PMP2	C1	19.2398	19.7545		19.3962
Paraquat	PMP2	C2	20.2799
Paraquat	PMP2	C3	19.7438
Paraquat	ACT	C1	19.5217	19.0379
Paraquat	ACT	C2	19.299
Paraquat	ACT	C3	18.293
Paraquat	HRG-9	C1	20.2035	20.3836	0.98743		-4.29623	19.6468
Paraquat	HRG-9	C2	20.1578
Paraquat	HRG-9	C3	20.7896
Paraquat	HRG-10	C1	22.0324	21.7335	2.33734		-4.33694	20.2091
Paraquat	HRG-10	C2	21.2327
Paraquat	HRG-10	C3	21.9355

### Sheet: Yeast
Time (Hours)	BY4742	BY4742 ygr127w𝞓	BY4741	Sun et al.	BY4741 ygr127w𝞓	W303-1A	W303-1A ygr127w𝞓	Sun et al+YGR127W
0	0.012	0.0123333	0.0143333	0.0256667	0.0263333	0.0193333	0.012	0.0206667
	0.0146667	0.0153333	0.017	0.03	0.03	0.023	0.0153333	0.026
	0.018	0.019	0.0203333	0.036	0.0333333	0.027	0.0196667	0.0326667
	0.022	0.023	0.024	0.0416667	0.0373333	0.032	0.0253333	0.0393333
	0.0253333	0.028	0.0276667	0.0473333	0.0413333	0.0363333	0.0313333	0.0456667
	0.0283333	0.032	0.0303333	0.053	0.0453333	0.041	0.038	0.0526667
	0.0323333	0.0373333	0.035	0.0583333	0.05	0.0463333	0.045	0.059
	0.0383333	0.045	0.041	0.064	0.0556667	0.0523333	0.053	0.0653333
	0.0436667	0.0523333	0.0466667	0.0703333	0.062	0.059	0.062	0.0723333
	0.0496667	0.0606667	0.0533333	0.0776667	0.0696667	0.0673333	0.0723333	0.08
	0.0566667	0.0703333	0.061	0.0856667	0.0783333	0.0763333	0.083	0.0886667
	0.0643333	0.081	0.0686667	0.095	0.0876667	0.0866667	0.0953333	0.0976667
	0.0726667	0.0923333	0.0776667	0.104667	0.0986667	0.0976667	0.108667	0.107667
	0.082	0.105	0.0876667	0.115667	0.11	0.11	0.123333	0.119667
	0.0916667	0.119	0.0976667	0.127333	0.123	0.123333	0.139	0.131667
	0.102667	0.133667	0.108	0.140333	0.136667	0.139333	0.156667	0.144667
	0.115	0.15	0.12	0.154333	0.152	0.156	0.176	0.159
	0.128333	0.169	0.133667	0.170333	0.169667	0.174	0.197667	0.175333
	0.143333	0.189	0.148	0.187667	0.188667	0.194667	0.221667	0.193333
	0.16	0.211667	0.164333	0.206667	0.209667	0.218333	0.247667	0.213333
	0.178	0.235333	0.181667	0.228	0.232667	0.243333	0.276667	0.235
	0.198	0.262333	0.201	0.251667	0.258333	0.272333	0.309	0.258
	0.22	0.291333	0.221	0.277333	0.286667	0.302667	0.345	0.284333
	0.244667	0.324	0.244667	0.306	0.317	0.337	0.383333	0.313
	0.271333	0.358667	0.270667	0.336	0.349333	0.374	0.426333	0.344667
	0.3	0.397667	0.298333	0.369667	0.385333	0.414667	0.471667	0.378333
	0.332333	0.437667	0.328333	0.405	0.423	0.457333	0.519667	0.414667
	0.367	0.480667	0.361	0.44	0.463667	0.504667	0.573	0.450667
	0.404667	0.527	0.395667	0.475333	0.508333	0.553667	0.627	0.486
	0.444333	0.576667	0.432333	0.509667	0.552667	0.605667	0.685	0.519
10	0.487333	0.628	0.472667	0.544333	0.601667	0.66	0.745333	0.549333
	0.532333	0.682667	0.513333	0.579333	0.652333	0.717	0.807333	0.578
	0.581	0.739667	0.558333	0.613333	0.704333	0.777667	0.87	0.603
	0.632	0.8	0.606667	0.642667	0.758667	0.837667	0.934333	0.624
	0.685333	0.859667	0.654333	0.667667	0.815	0.900333	0.999	0.643
	0.741	0.923333	0.704333	0.689667	0.872	0.964	1.063	0.658
	0.797333	0.987333	0.758333	0.706	0.930667	1.02733	1.12767	0.671
	0.855333	1.05267	0.813667	0.717	0.989333	1.093	1.19167	0.682
	0.914667	1.11667	0.868667	0.726333	1.04933	1.155	1.251	0.690333
	0.972	1.18067	0.926333	0.734	1.10867	1.218	1.3	0.698667
	1.03133	1.243	0.982667	0.739667	1.16867	1.278	1.34033	0.703667
	1.08733	1.30333	1.04033	0.743667	1.228	1.33367	1.37333	0.708333
	1.14167	1.362	1.09967	0.747	1.284	1.38233	1.39833	0.713333
	1.19467	1.417	1.15967	0.75	1.33567	1.42467	1.41667	0.716667
	1.24333	1.469	1.21633	0.752667	1.383	1.45867	1.431	0.719333
	1.29133	1.519	1.272	0.754333	1.42667	1.486	1.442	0.722333
	1.334	1.565	1.32633	0.755667	1.46867	1.504	1.45167	0.725
	1.374	1.60833	1.37767	0.757333	1.50733	1.51633	1.45767	0.726333
	1.40967	1.648	1.427	0.758667	1.54033	1.52467	1.46167	0.728
	1.44167	1.684	1.47433	0.759667	1.56533	1.53033	1.46433	0.729
	1.468	1.71533	1.51733	0.760333	1.584	1.534	1.46667	0.731
	1.491	1.74467	1.55567	0.760333	1.597	1.53733	1.46867	0.731667
	1.511	1.77133	1.591	0.762	1.606	1.53867	1.46967	0.733667
	1.527	1.79433	1.62433	0.762667	1.61133	1.53933	1.47067	0.734333
	1.53933	1.81467	1.654	0.763333	1.61433	1.54067	1.471	0.735
	1.548	1.832	1.67933	0.764333	1.61633	1.54133	1.471	0.736333
	1.55533	1.84633	1.701	0.764333	1.61867	1.542	1.472	0.737333
	1.56	1.858	1.71967	0.766333	1.61967	1.54267	1.47267	0.738
	1.56233	1.86633	1.73467	0.766667	1.62067	1.54367	1.47267	0.739
	1.563	1.87333	1.74733	0.767667	1.621	1.54333	1.47333	0.739333
20	1.56567	1.87933	1.75933	0.768	1.621	1.54367	1.473	0.740333
	1.56733	1.884	1.768	0.768667	1.621	1.54367	1.47367	0.741667
	1.56867	1.88733	1.775	0.769	1.62233	1.54467	1.47333	0.742333
	1.56867	1.88867	1.77867	0.77	1.622	1.544	1.47367	0.743333
	1.57	1.89067	1.78233	0.770667	1.623	1.54467	1.47433	0.743667
	1.57033	1.891	1.78433	0.771667	1.62333	1.545	1.47433	0.744333
	1.571	1.893	1.786	0.771667	1.623	1.54533	1.47467	0.745333
	1.57133	1.89367	1.788	0.773	1.62367	1.546	1.47433	0.745667
	1.57267	1.895	1.789	0.773333	1.62367	1.546	1.47467	0.746
	1.57233	1.895	1.78967	0.774333	1.62467	1.54667	1.47533	0.747
	1.575	1.89567	1.79033	0.775	1.626	1.54733	1.47533	0.747667
	1.575	1.896	1.79167	0.776	1.62467	1.547	1.47567	0.748
	1.57567	1.89667	1.79167	0.777	1.62567	1.54767	1.47533	0.749333
	1.57567	1.89667	1.79233	0.777	1.62533	1.54767	1.47567	0.749333
	1.57633	1.89733	1.79267	0.778	1.62533	1.54767	1.47567	0.75
	1.57667	1.89733	1.79267	0.779333	1.62633	1.54833	1.47667	0.750667
	1.57867	1.89867	1.79467	0.78	1.62667	1.549	1.477	0.751333
	1.57967	1.89933	1.79533	0.780667	1.62767	1.54967	1.47667	0.752
	1.57967	1.89933	1.796	0.781667	1.627	1.54933	1.47733	0.752667
	1.58033	1.89933	1.796	0.782	1.627	1.54933	1.47767	0.753333
	1.58133	1.90033	1.79733	0.783333	1.62767	1.55067	1.47733	0.754
	1.58267	1.90067	1.79733	0.783667	1.628	1.551	1.47867	0.754333
	1.58333	1.901	1.79833	0.784667	1.629	1.55133	1.47867	0.755
	1.58367	1.90133	1.79833	0.785333	1.629	1.55133	1.479	0.755667
	1.584	1.90167	1.79867	0.786	1.62933	1.55233	1.47933	0.756
	1.584	1.90167	1.79933	0.787	1.62967	1.55233	1.47933	0.757
	1.58433	1.902	1.79933	0.787333	1.62867	1.55267	1.48	0.758
	1.58567	1.90233	1.79967	0.788667	1.63	1.55367	1.48033	0.758333
	1.587	1.90267	1.80033	0.79	1.63033	1.55367	1.481	0.759
	1.587	1.90267	1.80133	0.790333	1.631	1.555	1.48067	0.759333
30	1.58733	1.90333	1.802	0.791333	1.63133	1.555	1.481	0.76
